# The human ribosomal RNA gene is composed of highly homogenized tandem clusters

**DOI:** 10.1101/2021.06.02.446762

**Authors:** Yutaro Hori, Akira Shimamoto, Takehiko Kobayashi

**Affiliations:** Institute for Quantitative Biosciences, the University of Tokyo, Tokyo, Japan; Faculty of Pharmaceutical Sciences, Sanyo-Onoda City University, Sanyo Onoda, Yamaguchi, Japan

**Keywords:** ribosomal RNA gene (rDNA), rDNA copy number, DNA methylation, senescence, genome instability, human, mutation rate, Oxford Nanopore sequencer, gene conversion, homogenization, progeroid syndrome

## Abstract

The structure of the human ribosomal RNA gene clustering region (rDNA) has traditionally been hard to analyze due to its highly repetitive nature. However, the recent development of long-read sequencing technology, such as Oxford Nanopore sequencing, has enabled us to approach the large-scale structure of the genome. Using this technology, we found that human cells have a quite regular rDNA structure. Although each human rDNA copy has some variations in its non-coding region, contiguous copies of rDNA are similar, suggesting that homogenization through gene conversion frequently occurs between copies. Analysis of rDNA methylation by Nanopore sequencing further showed that all of the non-coding regions are heavily methylated, whereas about half of the coding regions are clearly unmethylated. The ratio of unmethylated copies, which are speculated to be transcriptionally active, was lower in individuals with a higher rDNA copy number, suggesting that there is a mechanism that keeps the active copy number stable. Lastly, the rDNA in progeroid syndrome patient cells with reduced DNA repair activity had more unstable copies as compared with control normal cells, although the rate was much lower than previously reported using a Fiber FISH method. Collectively, our results alter the view of rDNA stability and transcription regulation in human cells, indicating the presence of mechanisms for both homogenization to ensure sequence quality and maintenance of active copies for cellular functions.
