## Supplemental Table S2 for "The human ribosomal RNA gene is composed of highly homogenized tandem clusters"

### Sheet: Sheet1
Sample name	Mean methylation level of IGS contiguous methylated 45S rDNA	Mean methylation level of IGS contiguous unmethylated 45S rDNA	Pearson r	Pearson p value	False discovery rate
GM24143	0.523086	0.496825	0.431037	1.04272e-19	2.08543e-19
GM24149	0.496784	0.478696	0.467222	5.34654e-18	1.60396e-17
GM24385	0.528567	0.502549	0.170253	0.00116496	0.026794
HG00438	0.543681	0.508403	0.17701	0.0107264	0.289612
HG00621	0.523346	0.499194	0.397414	3.02817e-16	1.51409e-15
HG00673	0.505864	0.487096	0.302412	0.00190453	0.0457086
HG00733	0.48947	0.469054	0.307566	7.35717e-08	8.8286e-07
HG00735	0.508863	0.498744	0.237247	0.0514117	1.49094
HG00741	0.530404	0.512452	0.465058	2.28967e-13	1.83174e-12
HG01071	0.502687	0.472419	0.338232	3.41982e-06	5.12973e-05
HG01106	0.464712	0.429321	0.457044	2.04594e-10	2.04594e-09
HG01109	0.490843	0.482262	0.0976287	0.103676	3.31762
HG01123	0.535169	0.503632	0.279542	0.000138378	0.00290593
HG01175	0.520017	0.489356	0.235949	0.00388956	0.101129
HG01243	0.51567	0.495169	0.295218	1.17997e-05	0.000200595
HG01258	0.456974	0.393297	0.570721	1.2311e-11	1.10799e-10
HG01361	0.496202	0.467309	0.179247	0.083873	2.51619
HG01891	0.477442	0.447908	0.305631	0.00339637	0.0849092
HG01952	0.504273	0.477911	0.484629	7.94474e-14	5.56132e-13
HG01978	0.507757	0.465596	0.493332	7.31411e-17	2.92564e-16
HG02055	0.475184	0.448905	0.165638	0.103107	3.19632
HG02080	0.511037	0.49316	0.382809	1.3377e-07	1.73902e-06
HG02257	0.497333	0.476668	-0.0652138	0.810369	26.7422
HG02486	0.49412	0.468032	0.266705	0.000626448	0.0137819
HG02559	0.470093	0.450595	0.349276	4.33468e-05	0.00082359
HG02630	0.538522	0.512819	0.393875	9.01415e-15	5.40849e-14
HG02717	0.487094	0.456106	0.313784	1.64563e-08	1.8102e-07
HG02723	0.52843	0.49539	0.263442	1.06858e-05	0.000170973
HG02886	0.51954	0.486446	0.253027	4.88676e-07	6.84146e-06
HG03098	0.503194	0.46874	0.251029	0.0212644	0.595404
HG03471	0.529887	0.493357	0.265786	2.14147e-05	0.000385464
HG03516	0.520292	0.51099	0.280484	8.49071e-05	0.00169814
HG03540	0.443553	0.430513	0.676383	1.60543e-34	1.60543e-34
Pearson correlations were calculated between methylation levels of methylated 47S rDNA and neighboring IGS
