## Supplemental Table S3 for "The human ribosomal RNA gene is composed of highly homogenized tandem clusters"

### Sheet: Sheet1
Sample ID	Total length of sequenced bases	Total length of sequenced rDNA	Average rDNA size	Estimated copy number per cell	# Analyzed copies	# Unmethylated copies	Frequency of unmethylated copies	Estimated unmethylated copy number per cell
HG00438_1	28267362583	90095076	43431.7	440.311	1576	770	0.488579	215.127
HG00621_1	39169317776	149070389	43805.3	521.279	2464	1066	0.43263	225.521
HG00673_1	26999098539	66659705	43794.7	338.255	1190	760	0.638655	216.028
HG00735_1	20676905582	49816642	44270.2	326.534	903	648	0.717608	234.324
HG00741_1	34163230937	96666265	44012	385.741	1658	911	0.549457	211.948
HG01071_1	24715958921	86111533	44462.3	470.158	1362	720	0.528634	248.542
HG01106_1	25661311909	86243339	43448.2	464.115	1236	630	0.509709	236.564
HG01123_3	23231620126	78803656	44433.6	458.044	1293	747	0.577726	264.624
HG01175_1	35391515081	70894165	44048.5	272.855	1265	818	0.64664	176.439
HG01258_5	18501035003	61854753	43136.3	465.035	818	514	0.628362	292.21
HG01361_1	33756331220	81522471	44493.5	325.669	1418	1128	0.795487	259.065
HG01891_3	28595029500	58588174	43702.7	281.295	1020	777	0.761765	214.281
HG01952_1	24405273764	82271195	43456	465.443	1326	611	0.460784	214.469
HG01978_5	33695251658	110201779	43714.9	448.892	1786	1094	0.612542	274.965
HG02257_1	19895526230	35955516	43736.4	247.924	678	581	0.856932	212.454
HG02486_1	28275251546	76958494	43785.8	372.965	1410	812	0.575887	214.786
HG02559_3	15853691586	51895312	43069.1	456.019	830	523	0.63012	287.347
HG02630_5	25267016727	86326650	43597.8	470.195	1497	710	0.474282	223.005
HG02717_3	23930306380	92494110	43475.1	533.429	1383	398	0.28778	153.51
HG02886_1	27835489034	131457636	43638.8	649.329	2149	1093	0.508609	330.255
HG03471_1	24739044026	93055011	44688.1	505.029	1490	774	0.519463	262.344
HG03516_1	27257835312	86527718	44148.8	431.416	1514	839	0.554161	239.074
HG03540_1	20611147431	82562400	43281.8	555.298	1162	565	0.486231	270.003
