## Supplemental Table S4 for "The human ribosomal RNA gene is composed of highly homogenized tandem clusters"

### Sheet: spearman_res
Sample name	ρ	p value	False discovery rate
GM24149_1	-0.291875	3.55208e-41	3.55208e-41
HG03540_1	0.351763	2.91828e-32	5.83657e-32
HG01361_1	-0.273194	6.80757e-21	2.04227e-20
HG01243_1	-0.199436	1.19626e-17	4.78505e-17
HG02717_3	0.229801	8.18836e-17	4.09418e-16
HG00741_1	-0.20344	7.02176e-15	4.21306e-14
HG01175_1	-0.229996	1.0937e-13	7.65593e-13
HG01071_1	-0.216505	1.0964e-13	8.77118e-13
HG00438_1	0.198172	1.37029e-13	1.23327e-12
HG03471_1	-0.190505	3.59384e-12	3.59384e-11
HG02486_1	-0.203996	3.88945e-12	4.2784e-11
HG01978_5	-0.163827	1.05291e-10	1.26349e-09
HG03516_1	0.152309	5.4814e-08	7.12583e-07
HG00621_1	0.114308	1.74401e-07	2.44162e-06
GM24385_2	-0.103535	3.13918e-07	4.70877e-06
HG00673_1	-0.155737	1.6672e-06	2.66752e-05
HG02723_1	-0.098924	2.09544e-06	3.56225e-05
HG01106_1	0.124041	2.02554e-05	0.000364597
HG01952_1	0.107587	0.000237162	0.00450608
HG03098_1	0.085065	0.000291116	0.00582232
HG01891_3	-0.115849	0.00120773	0.0253624
HG02080_1	-0.070651	0.00237432	0.0522351
HG00735_1	-0.111296	0.00292167	0.0671984
HG02886_1	0.0666126	0.00460274	0.110466
HG02630_5	-0.0688901	0.0144127	0.360318
GM24143_1	-0.0255101	0.18318	1
HG00733_2	-0.0311163	0.155416	1
HG01123_3	0.0615491	0.0397138	1
HG01258_5	0.0238174	0.502753	1
HG02055_1	-0.0213612	0.540573	1
HG02257_1	0.0598568	0.164843	1
HG02559_3	0.0107227	0.774859	1
