## Supplemental Table S5 for "The human ribosomal RNA gene is composed of highly homogenized tandem clusters"

### Sheet: Sheet1
Sample name	Total length of sequenced bases	Total length of sequenced rDNA	Average rDNA size	Estimated copy number per cell	# Analyzed copies	# Unmethylated copies	Frequency of unmethylated copies	Estimated unmethylated copy number per cell
HG00438	28267362583	90095076	43431.7	440.311	1576	770	0.488579	215.127
HG00621	39169317776	149070389	43805.3	521.279	2464	1066	0.43263	225.521
HG00673	26999098539	66659705	43794.7	338.255	1190	760	0.638655	216.028
HG00735	20676905582	49816642	44270.2	326.534	903	648	0.717608	234.324
HG00741	34163230937	96666265	44012	385.741	1658	911	0.549457	211.948
HG01071	24715958921	86111533	44462.3	470.158	1362	720	0.528634	248.542
HG01106	25661311909	86243339	43448.2	464.115	1236	630	0.509709	236.564
HG01123	23231620126	78803656	44433.6	458.044	1293	747	0.577726	264.624
HG01175	35391515081	70894165	44048.5	272.855	1265	818	0.64664	176.439
HG01258	18501035003	61854753	43136.3	465.035	818	514	0.628362	292.21
HG01361	33756331220	81522471	44493.5	325.669	1418	1128	0.795487	259.065
HG01891	28595029500	58588174	43702.7	281.295	1020	777	0.761765	214.281
HG01952	24405273764	82271195	43456	465.443	1326	611	0.460784	214.469
HG01978	33695251658	110201779	43714.9	448.892	1786	1094	0.612542	274.965
HG02257	19895526230	35955516	43736.4	247.924	678	581	0.856932	212.454
HG02486	28275251546	76958494	43785.8	372.965	1410	812	0.575887	214.786
HG02559	15853691586	51895312	43069.1	456.019	830	523	0.63012	287.347
HG02630	25267016727	86326650	43597.8	470.195	1497	710	0.474282	223.005
HG02717	23930306380	92494110	43475.1	533.429	1383	398	0.28778	153.51
HG02886	27835489034	131457636	43638.8	649.329	2149	1093	0.508609	330.255
HG03471	24739044026	93055011	44688.1	505.029	1490	774	0.519463	262.344
HG03516	27257835312	86527718	44148.8	431.416	1514	839	0.554161	239.074
HG03540	20611147431	82562400	43281.8	555.298	1162	565	0.486231	270.003
